# Direct inference of the distribution of fitness effects of spontaneous mutations from recombinant inbred *C. elegans* mutation accumulation lines

**DOI:** 10.1101/2024.05.08.593038

**Authors:** Timothy A. Crombie, Moein Rajaei, Ayush S. Saxena, Lindsay M. Johnson, Sayran Saber, Robyn E. Tanny, José Miguel Ponciano, Erik C. Andersen, Juannan Zhou, Charles F. Baer

**Affiliations:** Department of Biology, University of Florida, Gainesville, FL 32611, USA; Department of Molecular Biosciences, Northwestern University, Evanston, IL 60208, USA; Florida Institute of Technology, Melbourne, FL 32901, USA; Department of Biostatistics, Yale School of Public Health, New Haven, CT 06510; Dyne Therapeutics, Waltham, MA 02451, USA; Present address: Florida International University, Miami, FL; Department of Biology, Johns Hopkins University, Baltimore, MD 21218, USA; University of Florida Genetics Institute, Gainesville, FL, 32611, USA

## Abstract

The distribution of fitness effects (DFE) of new mutations plays a central role in evolutionary biology. Estimates of the DFE from experimental Mutation Accumulation (MA) lines are compromised by the complete linkage disequilibrium (LD) between mutations in different lines. To reduce LD, we constructed two sets of recombinant inbred lines from a cross of two *C. elegans* MA lines. One set of lines (“RIAILs”) was intercrossed for ten generations prior to ten generations of selfing; the second set of lines (“RILs”) omitted the intercrossing. Residual LD in the RIAILs is much less than in the RILs, which affects the inferred DFE when the sets of lines are analyzed separately. The best-fit model estimated from all lines (RIAILs + RILs) infers a large fraction of mutations with positive effects (∼40%); models that constrain mutations to have negative effects fit much worse. The conclusion is the same using only the RILs. For the RIAILs, however, models that constrain mutations to have negative effects fit nearly as well as models that allow positive effects. When mutations in high LD are pooled into haplotypes, the inferred DFE becomes increasingly negative-skewed and leptokurtic. We conclude that the conventional wisdom - most mutations have effects near zero, a handful of mutations have effects that are substantially negative and mutations with positive effects are very rare – is likely correct, and that unless it can be shown otherwise, estimates of the DFE that infer a substantial fraction of mutations with positive effects are likely confounded by LD.
