## Supplemental Table 2_posterior statistics for "Direct inference of the distribution of fitness effects of spontaneous mutations from recombinant inbred *C. elegans* mutation accumulation lines"

### Sheet: Neutral
	RIL + RIAIL	RIAIL	RIL
intercept	-0.2659 (-1.1473,0.6227)	0.018 (-0.8684,0.9063)	-0.1314 (-1.0127,0.749)
block_effects_0	0.0222 (-0.8681,0.9065)	-0.2611 (-1.152,0.6265)	0.5684 (-0.3571,1.4926)
block_effects_1	-0.1381 (-1.0288,0.746)	-0.3572 (-1.2486,0.5327)	-0.289 (-1.1753,0.5992)
block_effects_2	0.1919 (-0.7001,1.0773)	0.3174 (-0.6189,1.2498)	0.0578 (-0.8241,0.9429)
block_effects_3	-0.1602 (-1.0507,0.7234)	0.053 (-0.8797,0.9874)	-0.2943 (-1.1778,0.59)
block_effects_4	0.0863 (-0.8035,0.9708)	0.2564 (-0.681,1.1884)	-0.0478 (-0.9317,0.835)
std	1.0366 (1.0077,1.0665)	1.0122 (0.9695,1.057)	1.0469 (1.01,1.0852)

### Sheet: Uniform
	RIL + RIAIL	RIAIL	RIL
intercept	0.2727 (-0.6234,1.1659)	0.3284 (-0.5597,1.2146)	0.2165 (-0.6785,1.1124)
u	-0.0068 (-0.0087,-0.0049)	-0.0096 (-0.0124,-0.0067)	-0.0056 (-0.0079,-0.0033)
block_effects_0	0.0325 (-0.851,0.9131)	0.201 (-0.6915,1.0958)	0.2329 (-0.712,1.1729)
block_effects_1	-0.1325 (-1.0167,0.7469)	0.069 (-0.8236,0.9646)	-0.2258 (-1.1182,0.6644)
block_effects_2	0.1876 (-0.6964,1.07)	0.0186 (-0.9127,0.9513)	0.148 (-0.7427,1.0364)
block_effects_3	-0.1589 (-1.0438,0.7217)	-0.2456 (-1.1764,0.6858)	-0.1998 (-1.0883,0.687)
block_effects_4	0.0857 (-0.7978,0.9674)	-0.0427 (-0.9703,0.8867)	0.0451 (-0.845,0.9333)
std	1.0265 (0.9979,1.0559)	0.9921 (0.9503,1.0362)	1.0393 (1.0027,1.0772)

### Sheet: Neutral + uniform
	RIL + RIAIL	RIAIL	RIL
intercept	0.3735 (-0.5175,1.2572)	0.3262 (-0.5651,1.2075)	0.2916 (-0.6,1.1706)
u	-0.1555 (-0.2405,-0.1013)	-0.2869 (-0.381,-0.1945)	-0.0992 (-0.2068,-0.02)
block_effects_0	0.0777 (-0.7993,0.9564)	0.2625 (-0.6273,1.1565)	0.1586 (-0.7611,1.096)
block_effects_1	-0.1452 (-1.0224,0.732)	0.0093 (-0.8794,0.9019)	-0.22 (-1.0929,0.6683)
block_effects_2	0.1971 (-0.6802,1.0762)	0.0211 (-0.9023,0.9499)	0.1606 (-0.7109,1.0467)
block_effects_3	-0.1879 (-1.0665,0.6919)	-0.2448 (-1.1621,0.6804)	-0.198 (-1.0676,0.6871)
block_effects_4	0.0709 (-0.8044,0.9511)	-0.0408 (-0.9585,0.8841)	0.068 (-0.8018,0.954)
std	0.9979 (0.9696,1.0272)	0.887 (0.8495,0.9267)	1.0273 (0.9896,1.0658)
q	0.0636 (0.026,0.114)	0.0431 (0.0151,0.0836)	0.1047 (0.0277,0.3229)

### Sheet: Negative gamma
	RIL + RIAIL	RIAIL	RIL
intercept	0.3745 (-0.5135,1.257)	0.3213 (-0.565,1.2045)	0.2733 (-0.6201,1.1645)
block_effects_0	0.0792 (-0.7945,0.9567)	0.2478 (-0.6423,1.1402)	0.1778 (-0.7532,1.1151)
block_effects_1	-0.1533 (-1.029,0.7237)	0.0091 (-0.8806,0.9018)	-0.2115 (-1.0983,0.6797)
block_effects_2	0.2032 (-0.6711,1.0789)	0.0261 (-0.8998,0.9459)	0.1676 (-0.7162,1.057)
block_effects_3	-0.1893 (-1.064,0.6868)	-0.241 (-1.1604,0.6831)	-0.1906 (-1.0736,0.697)
block_effects_4	0.0726 (-0.8034,0.9534)	-0.0359 (-0.9549,0.8884)	0.0763 (-0.8071,0.9643)
std	0.9992 (0.9711,1.0283)	0.8858 (0.848,0.9258)	1.0285 (0.9919,1.0669)
alpha_pos	0.0423 (0.0147,0.0886)	0.023 (0.0078,0.0534)	0.0809 (0.0208,0.181)
beta_pos	5.7559 (1.4991,12.3711)	3.2445 (0.6298,7.7191)	11.8471 (2.9752,24.6378)

### Sheet: 3 effects
	RIL + RIAIL	RIAIL	RIL
intercept	0.2737 (-0.6257,1.1705)	0.2701 (-0.6144,1.1488)	0.2604 (-0.6323,1.1737)
block_effects_0	0.0503 (-0.8334,0.9356)	0.1778 (-0.7087,1.0683)	0.1917 (-0.7473,1.121)
block_effects_1	-0.1576 (-1.0405,0.7279)	-0.0679 (-0.955,0.8248)	-0.2193 (-1.1301,0.6659)
block_effects_2	0.2142 (-0.671,1.1003)	0.0751 (-0.8423,0.9944)	0.1603 (-0.7522,1.0479)
block_effects_3	-0.1777 (-1.062,0.7096)	-0.191 (-1.1075,0.7318)	-0.2103 (-1.126,0.6786)
block_effects_4	0.0577 (-0.8278,0.9457)	0.0132 (-0.9029,0.9337)	0.0542 (-0.8668,0.9439)
std	0.9819 (0.9527,1.012)	0.8763 (0.8378,0.917)	1.0124 (0.9705,1.0546)
u_pos	0.095 (0.0305,0.2069)	0.7507 (0.023,3.1772)	0.8093 (0.0133,10.6114)
u_neg	0.1184 (0.0657,0.1963)	0.1682 (0.06,0.3415)	0.1144 (0.0349,0.2413)
q	0.3982 (0.1281,0.8304)	0.1336 (0.036,0.3801)	0.3321 (0.0461,0.7864)
p_pos	0.4745 (0.2283,0.7256)	0.2477 (0.0401,0.7599)	0.3847 (0.0722,0.7616)

### Sheet: Symmetric gamma
	RIL + RIAIL	RIAIL	RIL
intercept	0.2771 (-0.6092,1.1714)	0.2863 (-0.6003,1.1697)	0.2581 (-0.6319,1.1473)
block_effects_0	0.0536 (-0.8308,0.931)	0.1956 (-0.6973,1.0894)	0.1933 (-0.7386,1.124)
block_effects_1	-0.1604 (-1.0453,0.7163)	-0.0382 (-0.9297,0.8579)	-0.2142 (-1.1013,0.6759)
block_effects_2	0.2177 (-0.6685,1.097)	0.0596 (-0.86,0.9827)	0.1655 (-0.7171,1.0498)
block_effects_3	-0.1795 (-1.0654,0.6989)	-0.2062 (-1.1235,0.718)	-0.2088 (-1.0897,0.6755)
block_effects_4	0.057 (-0.8281,0.9338)	-0.0018 (-0.92,0.9214)	0.0554 (-0.828,0.9405)
std	0.9812 (0.9516,1.0115)	0.877 (0.838,0.9177)	1.0086 (0.967,1.0516)
alpha_pos	0.7077 (0.1581,1.5985)	0.1441 (0.0184,0.6029)	0.6076 (0.0996,1.6003)
beta_pos	16.269 (5.7286,29.9552)	6.4026 (1.3646,16.2024)	15.3713 (5.3418,28.9732)
p_pos	0.426 (0.2941,0.5473)	0.3551 (0.1185,0.5952)	0.4023 (0.1983,0.5432)

### Sheet: Asymmetric gamma
	RIL + RIAIL	RIAIL	RIL
intercept	0.2755 (-0.6183,1.1646)	0.2861 (-0.6034,1.1769)	0.257 (-0.6327,1.1469)
block_effects_0	0.0582 (-0.8211,0.9396)	0.1921 (-0.7039,1.0846)	0.1938 (-0.7352,1.1267)
block_effects_1	-0.1571 (-1.0372,0.7264)	-0.0463 (-0.9409,0.8454)	-0.2096 (-1.0971,0.6806)
block_effects_2	0.2216 (-0.6571,1.1053)	0.0597 (-0.864,0.9863)	0.1711 (-0.7129,1.0565)
block_effects_3	-0.1778 (-1.0543,0.7057)	-0.2063 (-1.1303,0.7185)	-0.2047 (-1.0868,0.6806)
block_effects_4	0.0602 (-0.818,0.9438)	-0.0022 (-0.9239,0.9205)	0.0584 (-0.8247,0.9433)
std	0.9813 (0.9517,1.0117)	0.8771 (0.8381,0.9178)	1.0069 (0.9652,1.0496)
alpha_pos	0.6663 (0.1035,2.0596)	0.6179 (0.0137,5.5793)	0.8152 (0.0614,3.0693)
beta_pos	15.712 (5.3627,29.4941)	12.0013 (1.6035,27.3908)	14.1149 (4.1534,27.9865)
alpha_neg	0.853 (0.1733,2.3086)	0.4007 (0.0275,2.1209)	0.7304 (0.1105,2.2912)
beta_neg	14.9385 (5.5732,28.0599)	8.1148 (1.3918,22.7858)	15.016 (4.9511,28.7832)
p_pos	0.5014 (0.1517,0.8358)	0.4681 (0.0181,0.9487)	0.4183 (0.0813,0.8219)
