## Supplemental Table 3_list of mutations and effects for "Direct inference of the distribution of fitness effects of spontaneous mutations from recombinant inbred *C. elegans* mutation accumulation lines"

### Sheet: Supplemental_table_3
Locus	Parent	Chromosome	Position	Reference allele	Mutant allele	Mutation type	Effect (marginal)	Effect (Bayesian posterior mean)	Genomic Context
I_113752_snp	MA530	I	113752	T	A	SNP	-0.124126	0.00639009	upstream_gene_variant
I_701137_snp	MA530	I	701137	G	A	SNP	-0.153466	-0.0121201	intron_variant
I_864367_snp	MA530	I	864367	T	A	SNP	-0.108485	-0.00381551	intron_variant
I_1200958_del	MA530	I	1200958	AT	A	del	-0.337328	-0.00975805	intron_variant
I_1549567_del	MA563	I	1549567	AC	A	del	-0.302095	-0.0389043	intron_variant
I_1978813_del	MA530	I	1978813	GA	G	del	-0.133262	-0.00421001	intron_variant
I_3269897_del	MA563	I	3269897	GT	G	del	-0.163112	-0.0586891	intron_variant
I_3410849_snp	MA563	I	3410849	G	C	SNP	-0.110634	-0.0419886	non_coding_transcript_exon_variant
I_7571188_snp	MA563	I	7571188	A	G	SNP	0.043745	0.0273015	upstream_gene_variant
I_7660120_snp	MA563	I	7660120	G	C	SNP	0.0285433	0.0396936	upstream_gene_variant
I_7974500_snp	MA563	I	7974500	G	C	SNP	-0.00844731	0.00497667	missense_variant
I_8727486_snp	MA563	I	8727486	T	A	SNP	0.0158959	-0.0444569	intron_variant
I_8872314_snp	MA563	I	8872314	G	A	SNP	0.0239224	0.037076	intron_variant
I_8946502_snp	MA563	I	8946502	A	T	SNP	-0.0854901	-0.000510607	upstream_gene_variant
I_9237828_snp	MA563	I	9237828	A	T	SNP	-0.146558	-0.00206305	intron_variant
I_10709796_del	MA563	I	10709796	AAC	A	del	0.0304401	0.057146	missense_variant
I_11427739_snp	MA530	I	11427739	T	A	SNP	-0.204936	-0.0190867	upstream_gene_variant
I_11437609_snp	MA530	I	11437609	A	C	SNP	-0.193883	-0.000215256	upstream_gene_variant
I_11650160_del	MA563	I	11650160	AAGG	A	del	-0.0128633	-0.0255267	missense_variant
I_11663216_del	MA530	I	11663216	CA	C	del	-0.287042	-0.0411186	upstream_gene_variant
I_11986351_snp	MA563	I	11986351	C	G	SNP	-0.00603904	-0.018802	upstream_gene_variant
I_12166146_snp	MA530	I	12166146	A	C	SNP	-0.182377	-0.0340981	intron_variant
I_12234807_del	MA530	I	12234807	GT	G	del	-0.240321	-0.0304639	intron_variant
I_12483916_ins	MA563	I	12483916	G	GT	ins	0.0374492	-0.000347147	splice_donor_region_variant
I_12483923_snp	MA563	I	12483923	C	T	SNP	0.0320467	0.000718737	intron_variant
I_14900511_del	MA530	I	14900511	CTAACCAAATAT	C	del	-0.125036	-0.0152404	upstream_gene_variant
II_86562_del	MA530	II	86562	AG	A	del	-0.213966	-0.0018971	intron_variant
II_1342222_snp	MA563	II	1342222	T	G	SNP	-0.186582	-0.0143467	intron_variant
II_1467080_del	MA530	II	1467080	TAGGCCAATTC	T	del	-0.0306342	0.00707975	upstream_gene_variant
II_1503018_snp	MA563	II	1503018	C	T	SNP	-0.0756038	0.000281519	upstream_gene_variant
II_2102592_snp	MA530	II	2102592	A	T	SNP	-0.0694629	-0.0169928	intron_variant
II_3310965_snp	MA563	II	3310965	T	A	SNP	-0.191833	-0.0196219	upstream_gene_variant
II_3777058_snp	MA563	II	3777058	C	T	SNP	-0.157439	-0.013437	splice_polypyrimidine_tract_variant
II_3822836_snp	MA530	II	3822836	G	C	SNP	-0.0123998	-0.00143984	upstream_gene_variant
II_7659435_ins	MA530	II	7659435	G	GT	ins	0.0388779	0.0344901	intron_variant
II_8344341_snp	MA563	II	8344341	G	A	SNP	-0.223347	-0.0406963	upstream_gene_variant
II_10065553_del	MA530	II	10065553	CG	C	del	-0.145106	-0.00386644	intron_variant
II_10198181_snp	MA530	II	10198181	A	G	SNP	-0.0460021	-0.00468383	stop_retained_variant
II_10509770_ins	MA563	II	10509770	C	CA	ins	-0.254524	-0.00658884	intron_variant
II_11172345_snp	MA530	II	11172345	T	A	SNP	-0.0368303	-0.00712209	intron_variant
II_11438915_snp	MA530	II	11438915	G	A	SNP	-0.0123015	-0.0183313	upstream_gene_variant
II_11479230_snp	MA563	II	11479230	C	A	SNP	-0.0279837	-0.0097417	upstream_gene_variant
II_12401154_snp	MA563	II	12401154	G	A	SNP	-0.131445	-0.00140318	intron_variant
II_12772511_snp	MA530	II	12772511	A	T	SNP	-0.158279	0.00376336	intron_variant
II_13239948_snp	MA563	II	13239948	A	C	SNP	0.0150681	0.0103973	intron_variant
II_15168946_del	MA530	II	15168946	TAGC	T	del	-0.0626886	-0.0118103	protein_altering_variant
III_6210_del	MA530	III	6210	CAT	C	del	0.0174011	0.00943118	intron_variant
III_335838_snp	MA563	III	335838	A	T	SNP	-0.0865137	-0.0114719	intron_variant
III_963559_snp	MA530	III	963559	A	G	SNP	-0.0309416	0.00377503	3_prime_UTR_variant
III_1243559_snp	MA563	III	1243559	G	T	SNP	-0.03343	-0.00352366	missense_variant
III_1618073_ins	MA563	III	1618073	G	GAGA	ins	-0.0327518	0.0336933
III_1618081_snp	MA563	III	1618081	A	C	SNP	-0.0510271	0.034725	intron_variant
III_2552806_snp	MA563	III	2552806	C	A	SNP	-0.166991	0.000896769	intron_variant
III_3771123_snp	MA530	III	3771123	A	T	SNP	0.20154	-0.0386912	downstream_gene_variant
III_4424656_snp	MA563	III	4424656	A	G	SNP	-0.363792	-0.0161147	splice_donor_region_variant
III_4618349_snp	MA563	III	4618349	T	C	SNP	-0.362697	-0.0433388	intron_variant
III_4674547_snp	MA563	III	4674547	C	T	SNP	-0.320233	0.0498938	upstream_gene_variant
III_4900887_ins	MA530	III	4900887	A	AT	ins	0.130229	-0.0473686	frameshift_variant
III_5855969_snp	MA530	III	5855969	T	C	SNP	0.26645	0.036292	upstream_gene_variant
III_6926027_snp	MA530	III	6926027	A	G	SNP	0.365637	0.0752627	intron_variant
III_7228580_snp	MA563	III	7228580	C	T	SNP	-0.442926	-0.160491	missense_variant
III_7620901_del	MA563	III	7620901	AATG	A	del	-0.499135	-0.0727391	upstream_gene_variant
III_8144839_snp	MA530	III	8144839	A	T	SNP	0.32708	0.0271616	upstream_gene_variant
III_8239503_snp	MA530	III	8239503	A	T	SNP	0.259534	0.0168557	upstream_gene_variant
III_8978025_snp	MA563	III	8978025	G	T	SNP	-0.443862	-0.0382988	stop_gained
III_9819058_snp	MA563	III	9819058	C	A	SNP	-0.393217	0.0301977	5_prime_UTR_variant
III_10503212_ins	MA530	III	10503212	G	GT	ins	0.193486	-0.015421	intron_variant
III_10503215_ins	MA563	III	10503215	T	TA	ins	-0.392059	-0.0661906	intron_variant
III_10848212_ins	MA563	III	10848212	C	CTA	ins	-0.351302	-0.102226
III_10848213_del	MA563	III	10848213	GTGA	G	del	-0.352942	-0.0415642	missense_variant
III_10848216_snp	MA563	III	10848216	A	G	SNP	-0.323344	0.016026	synonymous_variant
III_10848221_snp	MA563	III	10848221	T	G	SNP	-0.352084	-0.0199343	missense_variant
III_10992182_snp	MA530	III	10992182	C	A	SNP	0.15552	-0.0145449	missense_variant
III_11064860_snp	MA563	III	11064860	G	A	SNP	-0.273252	0.0420321	intron_variant
III_11485833_snp	MA563	III	11485833	A	T	SNP	-0.235885	0.00314379	intron_variant
III_11569397_del	MA530	III	11569397	CA	C	del	-0.189427	0.019392	intron_variant
III_11992988_snp	MA530	III	11992988	C	T	SNP	-0.164034	-0.111681	intron_variant
III_12523674_del	MA563	III	12523674	AT	A	del	0.0177655	0.0737211	intron_variant
III_12579079_snp	MA563	III	12579079	A	G	SNP	0.0584941	0.0116113	upstream_gene_variant
III_12776645_snp	MA530	III	12776645	A	T	SNP	-0.2659	-0.0569351	intron_variant
III_12995844_snp	MA530	III	12995844	C	T	SNP	-0.224723	-0.061607	3_prime_UTR_variant
III_13394314_snp	MA530	III	13394314	T	C	SNP	-0.20075	-0.0351295	missense_variant
IV_280685_del	MA530	IV	280685	GC	G	del	-0.227516	-0.0177272	upstream_gene_variant
IV_360680_snp	MA530	IV	360680	C	A	SNP	-0.12793	-0.0158722	intron_variant
IV_1072423_snp	MA530	IV	1072423	A	G	SNP	-0.0932222	-0.0205311	upstream_gene_variant
IV_1725375_snp	MA563	IV	1725375	C	A	SNP	-0.158587	-0.0174922	upstream_gene_variant
IV_1742939_del	MA563	IV	1742939	AT	A	del	-0.227654	0.00209057	intron_variant
IV_2050979_del	MA530	IV	2050979	TTCAAAAAAC	T	del	0.00427517	0.0273996	upstream_gene_variant
IV_2692904_del	MA563	IV	2692904	CA	C	del	-0.426341	-0.00518298	intron_variant
IV_3121162_snp	MA530	IV	3121162	G	T	SNP	-0.0456188	-0.00361776	intron_variant
IV_4960126_snp	MA563	IV	4960126	C	T	SNP	-0.128633	-0.0225918	upstream_gene_variant
IV_9051534_snp	MA563	IV	9051534	C	T	SNP	-0.0783083	-0.0316344	intergenic_variant
IV_9450111_snp	MA563	IV	9450111	C	A	SNP	-0.108542	-0.00733355	intron_variant
IV_9976605_snp	MA563	IV	9976605	A	G	SNP	-0.0146792	0.02113	upstream_gene_variant
IV_10848912_snp	MA530	IV	10848912	T	G	SNP	-0.0401095	0.0188278	upstream_gene_variant
IV_11673421_snp	MA563	IV	11673421	A	G	SNP	-0.0864688	0.00465735	upstream_gene_variant
IV_11795712_snp	MA563	IV	11795712	T	G	SNP	-0.0640093	0.00590039	upstream_gene_variant
IV_13197234_snp	MA530	IV	13197234	C	T	SNP	-0.0322254	-0.00046119	synonymous_variant
IV_13266587_snp	MA530	IV	13266587	T	A	SNP	-0.0933075	-0.0282038	intron_variant
IV_15952877_del	MA530	IV	15952877	AT	A	del	-0.225163	-0.0605874	intron_variant
IV_16161225_snp	MA563	IV	16161225	G	T	SNP	0.0219131	0.0249581	intron_variant
IV_17386811_snp	MA530	IV	17386811	T	A	SNP	-0.180668	-0.0202443	3_prime_UTR_variant
V_271202_snp	MA563	V	271202	C	T	SNP	-0.149797	0.0200747	missense_variant
V_443590_del	MA530	V	443590	GA	G	del	-0.182641	-0.0163951	upstream_gene_variant
V_1692282_snp	MA563	V	1692282	A	C	SNP	-0.187194	-0.0592333	5_prime_UTR_variant
V_1692283_del	MA563	V	1692283	TC	T	del	-0.196928	0.0366065	5_prime_UTR_variant
V_1692290_snp	MA563	V	1692290	C	T	SNP	-0.190145	-0.00195572	5_prime_UTR_variant
V_1692291_snp	MA563	V	1692291	G	C	SNP	-0.193416	-0.00955792	5_prime_UTR_variant
V_1692293_snp	MA563	V	1692293	T	C	SNP	-0.188955	-0.0109118	5_prime_UTR_variant
V_1692299_snp	MA563	V	1692299	G	C	SNP	-0.190034	-0.0277628	5_prime_UTR_variant
V_1692301_ins	MA563	V	1692301	G	GA	ins	-0.183814	-0.0161758	5_prime_UTR_variant
V_1725261_del	MA563	V	1725261	AT	A	del	-0.162349	0.00762067	upstream_gene_variant
V_3220355_del	MA563	V	3220355	AT	A	del	-0.631091	-0.0303095	intron_variant
V_3586235_ins	MA563	V	3586235	G	GCA	ins	-0.322839	-0.0279094
V_3726906_snp	MA530	V	3726906	A	G	SNP	-0.0988411	-0.0092015	upstream_gene_variant
V_4369445_snp	MA563	V	4369445	T	A	SNP	-0.151019	-0.00216155	3_prime_UTR_variant
V_4817310_snp	MA563	V	4817310	T	A	SNP	-0.177315	-0.00218865	intron_variant
V_5628653_del	MA530	V	5628653	TA	T	del	-0.0683333	-0.00468849	intron_variant
V_5675365_snp	MA530	V	5675365	T	A	SNP	0.0355296	-0.0109043	intron_variant
V_6048571_snp	MA530	V	6048571	C	T	SNP	-0.000535056	0.0089316	missense_variant
V_8637963_snp	MA563	V	8637963	T	C	SNP	-0.242308	-0.0292437	upstream_gene_variant
V_8907446_snp	MA530	V	8907446	A	T	SNP	0.0279624	0.0194803	intron_variant
V_9129104_snp	MA530	V	9129104	G	A	SNP	0.0264679	0.0059997	missense_variant
V_10201575_snp	MA563	V	10201575	T	C	SNP	-0.102574	-0.0517815	upstream_gene_variant
V_10259687_snp	MA530	V	10259687	A	T	SNP	-0.0163505	-0.035935	intron_variant
V_11057795_snp	MA563	V	11057795	C	T	SNP	-0.16573	0.00273214	upstream_gene_variant
V_11543435_snp	MA530	V	11543435	A	T	SNP	0.0385474	-0.00279047	upstream_gene_variant
V_12402917_snp	MA530	V	12402917	C	A	SNP	-0.0149152	0.0229961	missense_variant
V_13163014_snp	MA563	V	13163014	T	A	SNP	-0.253765	-0.0062963	intron_variant
V_14926027_del	MA563	V	14926027	GA	G	del	-0.139925	-0.0225453	upstream_gene_variant
V_15052530_del	MA530	V	15052530	GA	G	del	-0.165225	-0.0256943	upstream_gene_variant
V_16118103_snp	MA563	V	16118103	A	C	SNP	-0.0256092	0.0343147	missense_variant
V_17032498_snp	MA563	V	17032498	C	T	SNP	-0.0344463	0.0317866	intron_variant
V_17040255_ins	MA530	V	17040255	A	AG	ins	0.0327041	0.0190273	upstream_gene_variant
V_17053792_snp	MA530	V	17053792	G	A	SNP	-0.0629439	0.0112295	non_coding_transcript_exon_variant
V_18820919_snp	MA530	V	18820919	A	G	SNP	-0.233569	-0.097727	intron_variant
V_20128792_snp	MA563	V	20128792	G	A	SNP	-0.0521241	0.00437858	intron_variant
X_102159_del	MA563	X	102159	AT	A	del	-0.126031	-0.0539019	intron_variant
X_442090_snp	MA563	X	442090	A	T	SNP	-0.067599	-0.0168064	downstream_gene_variant
X_2150836_del	MA563	X	2150836	AG	A	del	-0.144982	-0.00468433	upstream_gene_variant
X_2523160_del	MA563	X	2523160	TA	T	del	-0.181807	-0.0270804	upstream_gene_variant
X_2711382_snp	MA530	X	2711382	G	A	SNP	-0.0772219	0.0267341	3_prime_UTR_variant
X_3014639_ins	MA530	X	3014639	A	AC	ins	-0.186514	-0.004194	intron_variant
X_3348199_del	MA563	X	3348199	CT	C	del	-0.10982	0.0330525	upstream_gene_variant
X_3521877_snp	MA563	X	3521877	T	G	SNP	-0.051594	0.0126771	intron_variant
X_4982938_ins	MA563	X	4982938	A	AG	ins	-0.00465228	0.0205505	intron_variant
X_5070040_snp	MA563	X	5070040	G	A	SNP	-0.0260096	0.0369751	intron_variant
X_6587421_snp	MA530	X	6587421	T	A	SNP	-0.194346	0.00336863	upstream_gene_variant
X_8057925_snp	MA530	X	8057925	A	T	SNP	-0.148271	-0.00817689	intron_variant
X_9443594_snp	MA530	X	9443594	A	T	SNP	-0.164738	0.0281154	upstream_gene_variant
X_9617370_snp	MA530	X	9617370	A	G	SNP	-0.104773	-0.0245032	splice_donor_region_variant
X_10196480_snp	MA530	X	10196480	A	T	SNP	-0.14004	-0.00969968	upstream_gene_variant
X_10396785_del	MA530	X	10396785	AC	A	del	-0.183084	0.0145977	upstream_gene_variant
X_10438375_snp	MA563	X	10438375	T	A	SNP	0.0171355	0.0173575	downstream_gene_variant
X_10567235_snp	MA530	X	10567235	G	A	SNP	-0.141334	0.0172427	upstream_gene_variant
X_10924139_del	MA530	X	10924139	GAAATGT	G	del	-0.110333	-0.00515356	intron_variant
X_11700917_snp	MA563	X	11700917	T	A	SNP	-0.0399188	-0.0402825	upstream_gene_variant
X_13191729_snp	MA563	X	13191729	G	T	SNP	-0.0733036	-0.00602098	missense_variant
X_13250092_snp	MA563	X	13250092	A	T	SNP	-0.0450809	0.0401671	upstream_gene_variant
X_13338468_ins	MA530	X	13338468	G	GA	ins	-0.236604	0.0112	intron_variant
X_13782378_snp	MA563	X	13782378	T	A	SNP	-0.00319314	0.00851129	upstream_gene_variant
X_13949638_snp	MA563	X	13949638	A	T	SNP	0.00596417	0.00171349	5_prime_UTR_variant
X_14262803_ins	MA563	X	14262803	C	CA	ins	0.0774663	0.0660043	frameshift_variant
X_14299711_del	MA530	X	14299711	CA	C	del	-0.14503	-0.0185376	intron_variant
X_15521295_del	MA530	X	15521295	TG	T	del	-0.204745	-0.011868	intron_variant
X_15917137_snp	MA563	X	15917137	A	T	SNP	-0.015284	0.0303637	upstream_gene_variant
X_16641070_ins	MA530	X	16641070	G	GT	ins	-0.0737384	0.00139183	splice_polypyrimidine_tract_variant
X_16696017_snp	MA563	X	16696017	C	A	SNP	-0.0920631	-0.0405663	upstream_gene_variant
X_17185917_ins	MA530	X	17185917	A	AC	ins	-0.149482	0.0173664	upstream_gene_variant

### Sheet: Readme
Descriptions of the data in the labeled column in datasheet "Supplemental Table 3"
Locus	Parent	Chromosome	Position	Reference allele	Mutant allele	Mutation type	Effect (marginal)	Effect (Bayesian posterior mean)	Genomic Context
Identification of the mutant locus by chromosome_position_mutation type in the WS263 build of the C. elegans N2 strain reference genome	Parental MA line (530, 563) in which the mutant allele occurred	Chromosome on which the mutant locus occurs	Position of the mutant locus in the WS263 build of the C. elegans N2 strain reference genome	Wild-type allele in the MA ancestor	Mutant allele (self-explanatory)	Single base substitution (SNP), deletion (del), or insertion (ins)	Inferred marginal effect; see Methods for explanation of the calculation	Inferred Bayesian posterior mean effect; see Methods for details of the estimation	Genomic Context (intergenic, intron, exon, etc.) as inferred by the Ensembl Variant Effect Predictor software
